# Mechanistic dissection of alga recognition and uptake in coral-algal endosymbiosis

**DOI:** 10.1101/2022.12.13.520278

**Authors:** Minjie Hu, Yun Bai, Xiaobin Zheng, Yixian Zheng

## Abstract

Many corals form a mutually beneficial relationship with the dinoflagellate algae called *Symbiodiniaceae*. Cells in the coral gastrodermis recognize, phagocytose, and house the algae in an organelle called symbiosome, which supports algae photosynthesis and nutrient exchange with corals^1–3^. Rising ocean temperature disrupts this endosymbiotic relationship, leading to alga loss, coral bleaching and death, and the degradation of marine ecosystems^4–6^. Mitigation of coral death requires a mechanistic understanding of coral-algal endosymbiosis. We have developed genomic resources to enable the use of a soft coral *Xenia species* as a model to study coral-algal endosymbiosis^7^. Here we report an effective RNA interference (RNAi) method and its application in the functional studies of genes involved in early steps of endosymbiosis. We show that an endosymbiotic cell marker called LePin (for its <u>Le</u>ctin and kazal <u>P</u>rotease <u>in</u>hibitor domains) is a secreted lectin that binds to algae to initiate the formation of alga-containing endosymbiotic cells. The evolutionary conservation of LePin among marine endosymbiotic anthozoans suggests a general role in coral-algal recognition. Coupling bioinformatics analyses with RNAi and single cell (sc)-RNA-seq, we uncover three gene expression programs (GEP) influenced by LePin during the early and middle stages of endosymbiotic lineage development. Further studies of genes in these GEPs lead to the identification of two scavenger receptors that support the formation of alga-containing endosymbiotic cells, most likely by initiating phagocytosis and modulating coral immune response. We also identify two actin regulators for endosymbiosis, which shed light on the phagocytic machinery and a possible mechanism for symbiosome formation. Our findings should usher in an era of mechanistic studies of coral-algal endosymbiosis.
