## Supplemental Table S1 for "Mechanistic dissection of alga recognition and uptake in coral-algal endosymbiosis"

### Sheet: Sheet1
shRNA targets	Gene ID	Evidence of gene model, manual check by transcriptome data	Protein sequence	shRNA primer1	shRNA primer 2
Control shRNA				AATTAACCCTCACTAAAGGTGATCTTCCGCCATATGATTCAAGAGATCATATGGCGGAAGATCACTT	AAGTGATCTTCCGCCATATGATCTCTTGAATCATATGGCGGAAGATCACCTTTAGTGAGGGTTAATT
LePin	Xe_002591	Yes	MWNGILLLMLVSANLQSSTATIEQSFGKINLTEYSSDGFNCTLVSFSKTFQSNGSVRVFSSMSREAQPDKKNEALVSVITAVNRSFFSLCVMEPAQTSGNTTLNWFAINDNNNLPLGISSGSLSYKLFTSGNSCSDVKFSSIFELPPKVLISIRSSSNPFNQKDMMSAWTESVTESEFRVCLREMTSFSGSHENLHIDWIAMENKVSANMTDLDSIVFSNKNHPTSENNYAYCKVRKFKKKFYAPPTVLVTARRGMKSKSKTLTDQNIVTWIKNINTTVFEVCIKDLPGISGKHEPITVDYAAIGDIDPCLDVVCEKFGVCRAFGPYDPRCVCVTDCPTLEQNVCASNGRSFDNLCLFKLEVCRTKANYTYYHHGSCRGFPMTRGRKRVREVPQWSESH…	AATTAACCCTCACTAAAGGCTTACTGCAAGGTCAGAATTCAAGAGATTCTGACCTTGCAGTAAGCTT	AAGCTTACTGCAAGGTCAGAATCTCTTGAATTCTGACCTTGCAGTAAGCCTTTAGTGAGGGTTAATT
LePin	Xe_002591	Yes	MWNGILLLMLVSANLQSSTATIEQSFGKINLTEYSSDGFNCTLVSFSKTFQSNGSVRVFSSMSREAQPDKKNEALVSVITAVNRSFFSLCVMEPAQTSGNTTLNWFAINDNNNLPLGISSGSLSYKLFTSGNSCSDVKFSSIFELPPKVLISIRSSSNPFNQKDMMSAWTESVTESEFRVCLREMTSFSGSHENLHIDWIAMENKVSANMTDLDSIVFSNKNHPTSENNYAYCKVRKFKKKFYAPPTVLVTARRGMKSKSKTLTDQNIVTWIKNINTTVFEVCIKDLPGISGKHEPITVDYAAIGDIDPCLDVVCEKFGVCRAFGPYDPRCVCVTDCPTLEQNVCASNGRSFDNLCLFKLEVCRTKANYTYYHHGSCRGFPMTRGRKRVREVPQWSESH…	AATTAACCCTCACTAAAGGTGGACTGGAACTAAATGTTTCAAGAGAACATTTAGTTCCAGTCCACTT	AAGTGGACTGGAACTAAATGTTCTCTTGAAACATTTAGTTCCAGTCCACCTTTAGTGAGGGTTAATT
Lamin-B2	Xe_002169	Yes	MQERDELGHLNNRLSVYIERVKNLEAENASLSAEIETTRVRNENEVSNMKNMFENELNDARKMLDETSMEKARIQLESGRNASIVAEYKIKYENSSKKLNNCEENLQLVEMKLSQNEKALEKTLRDKRRMEGDIQVLQDENQQLKEAVETSKCSLEEEIMLRVDVEHQLQSTKEEMNFKQQMFNKELQEMRNQVQHMEKQKVKIESDYKCKYEGIMTEKLQELRDIYEEENEKLTNDVQNLYLAKYEDMKEQARDDQIKLAEERDKTRDLTNKVEDLRAEYTVAQAKVDSLQKRLKELEDLLDDQQMRANNTINARDKEIQDLRENMAESLAQYEDLMGIKVALDMELAAYRKLLEGEEVRLNITPPPSPVFGEKYNKKRPNKRPRKEDMEAKTTSTTT…	AATTAACCCTCACTAAAGGAGGCTGTGGAAACATCAATTCAAGAGATTGATGTTTCCACAGCCTCTT	AAGAGGCTGTGGAAACATCAATCTCTTGAATTGATGTTTCCACAGCCTCCTTTAGTGAGGGTTAATT
Tubulin	Xe_000831	Yes	MRECISVHVGQAGVQMGNACWELYCLEHGIQPDGQMPSDKTIGGGDDSFNTFFSETGAGKHVPRAVFVDLEPTVVDEVRTGTYRQLFHPEQLITGKEDAANNYARGHYTVGKELIDLVLDRIRKLADQCTGLQGFLIFHSFGGGTGSGFSSLLMERLSVDYGKKSKLEFSVYPAPQISTAVVEPYNSILTTHTTLEHSDCCFMVDNEAIYDICRRNLDIERPTYTNLNRLIGQIVSSITASLRFDGALNVDLTEFQTNLVPYPRIHFPLATYAPVISAEKAYHEQLSVAEITNACFEPANQMVKCDPRHGKYMACCLLYRGDVVPKDVNAAIATIKTKRTIQFVDWCPTGFKVGINYQPPTVVPGGDLAKVQRAVCMLSNTTAIAEAWARLDHKFDLMY…	AATTAACCCTCACTAAAGGCTCATGGAACGTCTTTCTTTCAAGAGAAGAAAGACGTTCCATGAGCTT	AAGCTCATGGAACGTCTTTCTTCTCTTGAAAGAAAGACGTTCCATGAGCCTTTAGTGAGGGTTAATT
Tubulin	Xe_000831	Yes	MRECISVHVGQAGVQMGNACWELYCLEHGIQPDGQMPSDKTIGGGDDSFNTFFSETGAGKHVPRAVFVDLEPTVVDEVRTGTYRQLFHPEQLITGKEDAANNYARGHYTVGKELIDLVLDRIRKLADQCTGLQGFLIFHSFGGGTGSGFSSLLMERLSVDYGKKSKLEFSVYPAPQISTAVVEPYNSILTTHTTLEHSDCCFMVDNEAIYDICRRNLDIERPTYTNLNRLIGQIVSSITASLRFDGALNVDLTEFQTNLVPYPRIHFPLATYAPVISAEKAYHEQLSVAEITNACFEPANQMVKCDPRHGKYMACCLLYRGDVVPKDVNAAIATIKTKRTIQFVDWCPTGFKVGINYQPPTVVPGGDLAKVQRAVCMLSNTTAIAEAWARLDHKFDLMY…	AATTAACCCTCACTAAAGGTCCTACTGGCTTCAAAGTTTCAAGAGAACTTTGAAGCCAGTAGGACTT	AAGTCCTACTGGCTTCAAAGTTCTCTTGAAACTTTGAAGCCAGTAGGACCTTTAGTGAGGGTTAATT
GAPDH	Xe_012550	Yes	MTIKVGINGFGRIGRLVMRASLEHPEVTIVGVNDPFIDLDYMVYMFKFDSTHGRFKGTVEAKDGKLVVNGNPIAVFGERDPKNLKWGSIGADYVVESTGVFTTLEKAGAHLEAGAKQVIISAPSKDAPMFVMGVNEKSYEKSMKVVSNASCTTNCLAPIAKVINDKFGIEEGLMSTIHAYTATQKTVDGPSSKSWRDGRGAHQNVIPASTGAAKAVGKVIPELNGKLTGMAFRVPVPDVSVVDLTVKLKKSCSYDEIKAAVKLASESKELNKYLGYTEDPLVSSDFIGDTHSCIFDAQAGIALNDKFVKLVAWYDNECGYSHRVVDLIKYIASA	AATTAACCCTCACTAAAGGGCTGCATATTTCTCATCATTCAAGAGATGATGAGAAATATGCAGCCTT	AAGGCTGCATATTTCTCATCATCTCTTGAATGATGAGAAATATGCAGCCCTTTAGTGAGGGTTAATT
Heme binding protein 2_1	Xe_016304	Yes	MKLSIVALFFAVFAVVYAQPLNSTSIELSDESSESPNFGSLWYFFKKMVTKPVKVVKSFYHKLFNSNDICHGYECPKYTLKKKTDNYELRCYPSYTWVGTSYTGKRRSRMTRRDMFMRLFRYISGANKEKVKIEMTVPVATSYDAMGNKTKFTMLFFAPEKYQTSTPMPTNPQVAIVKLPKICVYVRTFSWFMGDAKVKREVKKLADTLTKDGITDFTSPSISYISGGYDSPFTWPFLRHNEVWLLQK	AATTAACCCTCACTAAAGGATGCTATGGGTAACAAGATTCAAGAGATCTTGTTACCCATAGCATCTT	AAGATGCTATGGGTAACAAGATCTCTTGAATCTTGTTACCCATAGCATCCTTTAGTGAGGGTTAATT
OmpH/FibL	Xe_011936	The predicted gene model misses one exon in the 5'UTR region	MCTTVSLQKIVNIDDYDPGSCNKTNAFQVYSVKDRNDKTRLWICSKENGKYLWKSVNGKSFVGEYLSPGYDCSDILNREENVQDGYYWINLGGSNKRKVWCDMKTDGGGFILVARKHDAITWNVPSKDKPVNPSGKDKYWTSQLGDLPILDFRIQMSTSDSFVDTKAHWFYRLNGTRKLENLMITDQGCDTLSPGIGGIAYVKDLIANKIVTTSFKCSVFGQNTAAKEKLAGYSVSNSKSGLFRNATAYLGCLHGKCCGCYGPPGGTDNYCDTKCNAINGGSVISDKNIYTWIWVRSSLPKRIWDKCMEYQSEDEFGQIQWYTLKGDSVVPQKGKCQKKDKPRLNSGVVVVSDNKTAEKVPQIPGLLEFRLDQKELYVRANKSWNILPQEKEINGKFTN…	AATTAACCCTCACTAAAGGCGAATCTGGGACAAATGTTTCAAGAGAACATTTGTCCCAGATTCGCTT	AAGCGAATCTGGGACAAATGTTCTCTTGAAACATTTGTCCCAGATTCGCCTTTAGTGAGGGTTAATT
PLEKHG5	Xe_012622	Yes	MHEFETFYQFLRQRNVTSEKMSASKIAESDSGAEDDILPVEKSKQGKVHSTRRKFKLPNDKQKKPRRHNTDDPARECIRIKIYSGISEDFDLELIPALKGKTLKDSLEPILEKYNITFDSHSLFLDSSNTPLPLAFETFPLSGSILHVRDHSNVDKRVKDISQKFELRNAPENPVSRTPSFGKKKEDATLKQDEKDVEKQGKKFIMDNDMNATNSSNSTVFQKRKPTGTFAGNPTILKGKIEQVLPRLLQYYSENGLENDSKANNSNQQQFYMENSWSDIVENYENLSKNVRDQQEAIWELLTTEIAYINKLQVIKKIFILCLRNIQNEGYLNEIDLTNLFSNVEEIYAVNVSFWLNSLKPVINMARHTKQLLNSLDMADGFATFDSQFEPYLKYCMEE…	AATTAACCCTCACTAAAGGTCCAGTGATGTCTTGAGATTCAAGAGATCTCAAGACATCACTGGACTT	AAGTCCAGTGATGTCTTGAGATCTCTTGAATCTCAAGACATCACTGGACCTTTAGTGAGGGTTAATT
SWAP70	Xe_005131	Yes	MDEEVASDNEIGRKKVSLHTDVANGIKYAIATLDENESGKVAKSHLQAVVANICQAFGISYVSDDLDGYLPEQTELSVSEFLEFLESKLLVKGKKLDPKKLDKLSWVLVGQNYEDSPHILTKNDAFKLWCIFKKLDVGCDLRVDIEELCIIMEKFVRGLGLQWSEASLHKYEVDGALTFWKFINCMEELLEGVEKSVLNEGLRELYDLILDEVMRTGFLTKKGHSVIKSQKSRWFVLKSGTLTYYVSSGYYLKKGEIILNKNAKVTSIPDKGSNKYRFSVVCGSTNKEFEQIAPDQRTKQAWINDIQMAIDCFGGNSPLIRDLLSRKAKRDEMRAKKDEEERKRREQENLLNEQRKEIDLLKRRKDEIEKSAEEEKALLDAEIKRREELEELQRNLQQL…	AATTAACCCTCACTAAAGGTCTGGCACCTTGACTTATTTCAAGAGAATAAGTCAAGGTGCCAGACTT	AAGTCTGGCACCTTGACTTATTCTCTTGAAATAAGTCAAGGTGCCAGACCTTTAGTGAGGGTTAATT
CD36	Xe_015355	Yes	MKACNCKICSFLLVCFGFALTISATVCILFNCFDDLIKNTIVKNVQLKNGTEAFKNWKSPSSDVYMQFFMFNLTNAKNVSDGKKPSVKQVGPYSYREIRKNVPRFFNHESNTLAYFSQKAYVFDKATSCAGCDPVKDKFVTINIPLLKLSELVKKGVDSLPHGLAILLLPLLNQFFGKEDVFRARSVSDLLWGYDDFILSRFHNFTVELNKQLKNHTLPFHVPIINSLVMLQSNNTNTSGEIHTGVGKIDRLGAYVKYNGMSTLPWWHTKWANMINGTDGTIFHPDINKGDHLPIFSSDICRSINIRYHSTVDVEGIPLYRFFAGPEQFKYNADNRAGFCNPDANSCVPDGLLDVSVCKPLNVPVVVSLPHFLFANKTVIDSVNGMHPNEEDHSTFISI…	AATTAACCCTCACTAAAGGGGCGATTCTCGAAGATATTTCAAGAGAATATCTTCGAGAATCGCCCTT	AAGGGCGATTCTCGAAGATATTCTCTTGAAATATCTTCGAGAATCGCCCCTTTAGTGAGGGTTAATT
DMBT1	Xe_009691	Yes	MAKNKHFLGFNSVRLRGPRSSSGRGRVEVFYNGEWGTICDDSWDLNDAKVVCRQLGLGAAIRALQGGNVPDGSGRIWLDDVRCVGNKNNISSCSHRGWGSHNCGHDEDAGVQCSVVNSVRLRGPKSSSGRGRVEVFYNGEWGTICDDSWDLKDAKVVCRQLGYDYAVSALQGGNVPDGRGRIWLDDVRCVGNENNISSCSHRGWGTHNCRHHEDAGVQCSVVNSVRLRGPKRSSGRGRVEVFYNGEWGTICDDSWDLKDAKVVCRQLGYKYAVSALQGGNVPDGSGRIWLDDVRCIGNENNISSCSHRGWGSHNCGHDEDAGVQCSGFNSVRLRGPKSSSGRGRVEVFYNGEWGTICDDSWDLKDAKVVCRQLGYDYAVSALQGGDVPHGRGKIWLDNV…	AATTAACCCTCACTAAAGGCGTCGAAATGGAGATAAATTCAAGAGATTTATCTCCATTTCGACGCTT	AAGCGTCGAAATGGAGATAAATCTCTTGAATTTATCTCCATTTCGACGCCTTTAGTGAGGGTTAATT
